# Transfer of Knowledge from Model Organisms to Evolutionarily Distant Non-Model Organisms: The Coral *Pocillopora damicornis* Membrane Signaling Receptome

**DOI:** 10.1101/2021.10.18.464760

**Authors:** Lokender Kumar, Nathanael Brenner, Sam Sledzieski, Monsurat Olaosebikan, Matthew Lynn-Goin, Hollie Putnam, JK Yang, Nastassja Lewinski, Rohit Singh, Noah M. Daniels, Lenore Cowen, Judith Klein-Seetharaman

## Abstract

With the ease of gene sequencing and the technology available to study and manipulate non-model organisms, the need to translate our understanding of model organisms to non-model organisms has become an urgent problem. For example, mining of large coral and their symbiont sequence data is a challenge, but also provides an opportunity for understanding functionality and evolution of these and other non-model organisms. Much more information than for any other eukaryotic species is available for humans, especially related to signal transduction and diseases. However, the coral cnidarian host and human have diverged over 700 million years ago and homologies between proteins are therefore often in the gray zone or undetectable with traditional BLAST searches. We introduce a two-stage approach to identifying putative coral homologues of human proteins. First, through remote homology detection using Hidden Markov Models, we identify candidate human homologues in the cnidarian genome. However, for many proteins, the human genome alone contains multiple family members with similar or even more divergence in sequence. In the second stage, therefore, we filter the remote homology results based on the functional and structural plausibility of each coral candidate, shortlisting the coral proteins likely to be true human homologues. We demonstrate our approach with a pipeline for mapping membrane receptors in humans to membrane receptors in corals, with specific focus on the stony coral, *P. damicornis*. More than 1000 human membrane receptors mapped to 335 coral receptors, including 151 G protein coupled receptors (GPCRs). To validate specific sub-families, we chose opsin proteins, representative GPCRs that confer light sensitivity, and Toll-like receptors, representative non-GPCRs, which function in the immune response, and their ability to communicate with microorganisms. Through detailed structure-function analysis of their ligand-binding pockets and downstream signaling cascades, we selected those candidate remote homologues likely to carry out related functions in the corals. This pipeline may prove generally useful for other non-model organisms, such as to support the growing field of synthetic biology.
