## Supplement S2 for "Transfer of Knowledge from Model Organisms to Evolutionarily Distant Non-Model Organisms: The Coral *Pocillopora damicornis* Membrane Signaling Receptome"

### Sheet: sorted_merge
Name	Old Membrane	New Membrane	GPCR
pdam_00000020-RA	Old	New	GPCR
pdam_00000059-RA	Old
pdam_00000205-RA	Old
pdam_00000295-RA		New
pdam_00000369-RA	Old	New	GPCR
pdam_00000388-RA	Old	New	GPCR
pdam_00000626-RA	Old	New	GPCR
pdam_00000629-RA	Old	New	GPCR
pdam_00000782-RA	Old	New	GPCR
pdam_00000851-RA	Old	New	GPCR
pdam_00000887-RA	Old	New	GPCR
pdam_00001006-RA	Old	New
pdam_00001043-RA	Old
pdam_00001145-RA		New	GPCR
pdam_00001184-RA	Old
pdam_00001227-RA	Old	New
pdam_00001389-RA	Old
pdam_00001394-RA	Old	New
pdam_00001400-RA	Old	New
pdam_00001595-RA	Old
pdam_00001630-RA	Old	New
pdam_00001669-RA		New
pdam_00001819-RA		New
pdam_00001850-RA	Old	New
pdam_00001866-RA	Old	New
pdam_00001878-RA	Old
pdam_00001928-RA	Old	New	GPCR
pdam_00002221-RA		New
pdam_00002270-RA	Old	New	GPCR
pdam_00002488-RA	Old	New	GPCR
pdam_00002492-RA	Old
pdam_00002493-RA	Old	New	GPCR
pdam_00002512-RA	Old	New	GPCR
pdam_00002659-RA		New	GPCR
pdam_00002661-RA	Old	New	GPCR
pdam_00002662-RA	Old	New	GPCR
pdam_00002734-RA	Old
pdam_00002959-RA	Old
pdam_00003012-RA	Old
pdam_00003094-RA	Old	New	GPCR
pdam_00003148-RA	Old	New	GPCR
pdam_00003206-RA	Old	New	GPCR
pdam_00003302-RA	Old	New
pdam_00003331-RA	Old	New	GPCR
pdam_00003426-RA	Old
pdam_00003477-RA	Old
pdam_00003558-RA	Old	New
pdam_00003579-RA	Old	New	GPCR
pdam_00003606-RA		New
pdam_00003762-RA	Old	New
pdam_00003786-RA	Old	New
pdam_00003811-RA	Old
pdam_00003828-RA	Old
pdam_00003873-RA		New
pdam_00003881-RA		New	GPCR
pdam_00003909-RA	Old	New
pdam_00003981-RA		New	GPCR
pdam_00004028-RA	Old	New	GPCR
pdam_00004050-RA	Old	New	GPCR
pdam_00004069-RA	Old
pdam_00004106-RA	Old	New	GPCR
pdam_00004244-RA		New
pdam_00004250-RA	Old	New
pdam_00004281-RA		New	GPCR
pdam_00004327-RA	Old	New
pdam_00004370-RA	Old	New	GPCR
pdam_00004435-RA	Old	New
pdam_00004442-RA	Old	New
pdam_00004524-RA	Old	New	GPCR
pdam_00004603-RA	Old	New
pdam_00004623-RA		New
pdam_00004636-RA	Old
pdam_00004691-RA	Old	New	GPCR
pdam_00004707-RA	Old	New	GPCR
pdam_00004821-RA	Old	New
pdam_00004886-RA	Old	New
pdam_00004907-RA	Old		GPCR
pdam_00004933-RA	Old
pdam_00004998-RA	Old
pdam_00005053-RA	Old
pdam_00005078-RA	Old	New
pdam_00005121-RA	Old
pdam_00005132-RA		New
pdam_00005187-RA		New	GPCR
pdam_00005221-RA	Old
pdam_00005244-RA	Old	New	GPCR
pdam_00005314-RA		New
pdam_00005317-RA	Old	New
pdam_00005339-RA	Old	New
pdam_00005376-RA	Old	New	GPCR
pdam_00005398-RA	Old
pdam_00005404-RA	Old	New	GPCR
pdam_00005477-RA	Old	New
pdam_00005544-RA	Old
pdam_00005697-RA	Old	New
pdam_00005724-RA	Old	New
pdam_00005791-RA	Old
pdam_00005873-RA	Old	New
pdam_00005947-RA	Old	New
pdam_00005948-RA	Old	New
pdam_00006097-RA		New
pdam_00006140-RA	Old		GPCR
pdam_00006166-RA	Old
pdam_00006298-RA	Old	New
pdam_00006421-RA	Old		GPCR
pdam_00006510-RA	Old
pdam_00006576-RA	Old
pdam_00006668-RA	Old	New	GPCR
pdam_00006679-RA	Old	New	GPCR
pdam_00006692-RA	Old	New	GPCR
pdam_00006723-RA	Old	New	GPCR
pdam_00006739-RA	Old
pdam_00006760-RA	Old	New	GPCR
pdam_00006783-RA		New
pdam_00006786-RA	Old		GPCR
pdam_00006791-RA	Old	New	GPCR
pdam_00006829-RA	Old	New	GPCR
pdam_00006904-RA	Old	New
pdam_00007176-RA		New
pdam_00007215-RA	Old	New	GPCR
pdam_00007285-RA	Old	New
pdam_00007315-RA	Old	New	GPCR
pdam_00007380-RA	Old
pdam_00007436-RA	Old	New	GPCR
pdam_00007438-RA		New	GPCR
pdam_00007449-RA	Old	New	GPCR
pdam_00007605-RA	Old	New
pdam_00007655-RA		New
pdam_00007658-RA	Old
pdam_00007673-RA	Old	New
pdam_00007907-RA	Old	New
pdam_00007910-RA	Old
pdam_00007947-RA	Old
pdam_00008020-RA	Old	New	GPCR
pdam_00008034-RA	Old
pdam_00008152-RA	Old	New	GPCR
pdam_00008170-RA	Old	New
pdam_00008171-RA	Old	New
pdam_00008192-RA	Old	New
pdam_00008194-RA	Old	New
pdam_00008195-RA	Old	New
pdam_00008199-RA	Old	New
pdam_00008204-RA	Old	New
pdam_00008288-RA	Old	New
pdam_00008314-RA		New
pdam_00008318-RA	Old
pdam_00008323-RA		New
pdam_00008399-RA	Old
pdam_00008435-RA		New
pdam_00008454-RA	Old	New	GPCR
pdam_00008579-RA	Old	New	GPCR
pdam_00008590-RA	Old
pdam_00008597-RA	Old
pdam_00008600-RA	Old
pdam_00008661-RA	Old
pdam_00008703-RA	Old	New	GPCR
pdam_00008808-RA	Old
pdam_00008835-RA	Old
pdam_00008897-RA	Old
pdam_00009057-RA	Old
pdam_00009110-RA	Old
pdam_00009128-RA		New	GPCR
pdam_00009200-RA	Old	New
pdam_00009225-RA	Old
pdam_00009356-RA		New
pdam_00009359-RA	Old	New
pdam_00009423-RA	Old
pdam_00009434-RA	Old	New	GPCR
pdam_00009436-RA	Old	New	GPCR
pdam_00009517-RA	Old	New
pdam_00009625-RA	Old	New
pdam_00009675-RA	Old	New	GPCR
pdam_00009883-RA	Old
pdam_00009894-RA	Old	New	GPCR
pdam_00009958-RA	Old	New
pdam_00009983-RA	Old	New	GPCR
pdam_00010127-RA	Old	New	GPCR
pdam_00010145-RA	Old	New	GPCR
pdam_00010155-RA	Old
pdam_00010164-RA		New	GPCR
pdam_00010167-RA	Old
pdam_00010197-RA	Old	New
pdam_00010209-RA	Old	New
pdam_00010236-RA		New
pdam_00010275-RA	Old	New	GPCR
pdam_00010278-RA	Old	New	GPCR
pdam_00010283-RA	Old	New	GPCR
pdam_00010334-RA	Old
pdam_00010357-RA	Old
pdam_00010372-RA	Old
pdam_00010469-RA	Old	New	GPCR
pdam_00010505-RA	Old	New
pdam_00010591-RA	Old	New
pdam_00010593-RA	Old	New
pdam_00010639-RA	Old	New
pdam_00010658-RA	Old	New
pdam_00010669-RA		New
pdam_00010697-RA	Old
pdam_00010725-RA	Old	New	GPCR
pdam_00010734-RA	Old	New	GPCR
pdam_00010833-RA	Old	New	GPCR
pdam_00010835-RA	Old	New	GPCR
pdam_00010837-RA	Old	New
pdam_00010916-RA	Old
pdam_00010947-RA	Old	New	GPCR
pdam_00010951-RA	Old	New	GPCR
pdam_00010982-RA	Old	New
pdam_00011076-RA	Old	New	GPCR
pdam_00011127-RA	Old	New
pdam_00011204-RA	Old
pdam_00011296-RA	Old	New
pdam_00011350-RA	Old	New	GPCR
pdam_00011494-RA	Old
pdam_00011598-RA	Old	New	GPCR
pdam_00011599-RA	Old	New
pdam_00011692-RA	Old	New
pdam_00011693-RA	Old	New
pdam_00011714-RA	Old	New
pdam_00011729-RA	Old
pdam_00011731-RA	Old
pdam_00011732-RA	Old	New
pdam_00011786-RA	Old	New	GPCR
pdam_00011848-RA	Old	New	GPCR
pdam_00011950-RA		New
pdam_00011959-RA	Old	New
pdam_00012072-RA	Old
pdam_00012128-RA		New
pdam_00012136-RA	Old	New	GPCR
pdam_00012138-RA	Old	New	GPCR
pdam_00012246-RA	Old	New	GPCR
pdam_00012269-RA	Old	New
pdam_00012276-RA	Old	New
pdam_00012293-RA		New
pdam_00012380-RA	Old	New	GPCR
pdam_00012393-RA	Old	New	GPCR
pdam_00012471-RA	Old	New
pdam_00012495-RA	Old	New
pdam_00012594-RA	Old
pdam_00012803-RA	Old	New
pdam_00012810-RA	Old
pdam_00012834-RA	Old
pdam_00012850-RA	Old	New
pdam_00012852-RA	Old	New
pdam_00012869-RA	Old	New
pdam_00012934-RA	Old
pdam_00012940-RA	Old	New
pdam_00013013-RA	Old
pdam_00013144-RA	Old	New	GPCR
pdam_00013265-RA	Old
pdam_00013353-RA	Old	New
pdam_00013387-RA	Old	New	GPCR
pdam_00013425-RA	Old
pdam_00013499-RA	Old	New
pdam_00013504-RA	Old
pdam_00013619-RA		New	GPCR
pdam_00013621-RA		New	GPCR
pdam_00013648-RA	Old	New
pdam_00013781-RA	Old	New
pdam_00013919-RA	Old	New	GPCR
pdam_00013920-RA	Old	New	GPCR
pdam_00013921-RA	Old	New	GPCR
pdam_00013971-RA	Old
pdam_00013976-RA	Old	New
pdam_00014216-RA	Old
pdam_00014217-RA	Old	New	GPCR
pdam_00014257-RA	Old	New
pdam_00014273-RA	Old	New	GPCR
pdam_00014276-RA	Old	New
pdam_00014324-RA	Old
pdam_00014389-RA	Old
pdam_00014397-RA	Old	New	GPCR
pdam_00014471-RA	Old	New
pdam_00014557-RA	Old	New	GPCR
pdam_00014558-RA	Old	New	GPCR
pdam_00014936-RA		New
pdam_00014942-RA	Old	New
pdam_00014989-RA		New
pdam_00015153-RA	Old
pdam_00015234-RA	Old	New
pdam_00015253-RA		New
pdam_00015313-RA	Old	New	GPCR
pdam_00015966-RA	Old
pdam_00016019-RA	Old
pdam_00016105-RA		New	GPCR
pdam_00016109-RA	Old		GPCR
pdam_00016185-RA	Old
pdam_00016208-RA	Old	New
pdam_00016289-RA	Old
pdam_00016347-RA	Old	New	GPCR
pdam_00016391-RA	Old		GPCR
pdam_00016463-RA	Old	New
pdam_00016464-RA	Old
pdam_00016545-RA	Old
pdam_00016568-RA	Old
pdam_00016628-RA		New	GPCR
pdam_00016759-RA	Old	New
pdam_00016855-RA	Old
pdam_00016960-RA		New
pdam_00016963-RA		New
pdam_00016973-RA		New	GPCR
pdam_00016974-RA	Old	New	GPCR
pdam_00017022-RA	Old	New	GPCR
pdam_00017041-RA		New
pdam_00017069-RA	Old	New
pdam_00017162-RA	Old	New	GPCR
pdam_00017189-RA		New	GPCR
pdam_00017196-RA	Old	New
pdam_00017219-RA		New	GPCR
pdam_00017290-RA	Old	New
pdam_00017300-RA	Old	New	GPCR
pdam_00017304-RA	Old	New	GPCR
pdam_00017322-RA	Old	New
pdam_00017423-RA	Old	New	GPCR
pdam_00017455-RA	Old	New	GPCR
pdam_00017482-RA	Old	New	GPCR
pdam_00017546-RA	Old
pdam_00017548-RA		New
pdam_00017552-RA	Old
pdam_00017623-RA	Old
pdam_00017636-RA	Old
pdam_00017703-RA	Old	New	GPCR
pdam_00017745-RA	Old	New	GPCR
pdam_00017779-RA	Old
pdam_00017810-RA	Old
pdam_00017881-RA	Old	New	GPCR
pdam_00017883-RA	Old	New	GPCR
pdam_00017886-RA	Old	New	GPCR
pdam_00017966-RA	Old	New
pdam_00017992-RA	Old	New	GPCR
pdam_00018123-RA	Old	New
pdam_00018126-RA	Old	New
pdam_00018186-RA	Old	New
pdam_00018198-RA	Old	New	GPCR
pdam_00018253-RA		New
pdam_00018270-RA	Old	New
pdam_00018324-RA	Old	New
pdam_00018418-RA	Old	New	GPCR
pdam_00018424-RA	Old	New
pdam_00018430-RA		New	GPCR
pdam_00018557-RA		New
pdam_00018831-RA		New	GPCR
pdam_00018943-RA	Old	New	GPCR
pdam_00018949-RA	Old	New
pdam_00018978-RA	Old	New
pdam_00018983-RA		New
pdam_00019067-RA	Old	New
pdam_00019119-RA	Old
pdam_00019148-RA	Old	New	GPCR
pdam_00019176-RA		New	GPCR
pdam_00019216-RA	Old
pdam_00019399-RA	Old
pdam_00019438-RA		New
pdam_00019544-RA	Old
pdam_00019640-RA	Old	New	GPCR
pdam_00019641-RA	Old	New	GPCR
pdam_00019655-RA	Old	New
pdam_00019688-RA	Old	New	GPCR
pdam_00019716-RA	Old
pdam_00019775-RA	Old	New	GPCR
pdam_00019778-RA	Old
pdam_00019791-RA		New
pdam_00019794-RA		New
pdam_00019809-RA	Old	New	GPCR
pdam_00019867-RA	Old	New	GPCR
pdam_00019970-RA	Old	New
pdam_00019991-RA		New
pdam_00020021-RA		New
pdam_00020417-RA		New
pdam_00020418-RA	Old	New
pdam_00020436-RA	Old	New	GPCR
pdam_00020445-RA	Old	New	GPCR
pdam_00020500-RA		New	GPCR
pdam_00020528-RA	Old	New
pdam_00020600-RA	Old	New	GPCR
pdam_00020744-RA	Old	New
pdam_00020786-RA	Old	New
pdam_00020795-RA	Old	New	GPCR
pdam_00020837-RA	Old	New
pdam_00020860-RA	Old	New	GPCR
pdam_00020939-RA		New
pdam_00021029-RA	Old	New
pdam_00021087-RA		New
pdam_00021182-RA	Old
pdam_00021185-RA	Old
pdam_00021200-RA	Old
pdam_00021217-RA	Old	New
pdam_00021220-RA	Old	New
pdam_00021321-RA	Old	New
pdam_00021435-RA	Old	New	GPCR
pdam_00021598-RA	Old
pdam_00021639-RA	Old
pdam_00021643-RA	Old	New
pdam_00021693-RA	Old	New	GPCR
pdam_00021713-RA		New
pdam_00021845-RA	Old	New
pdam_00021879-RA	Old
pdam_00021976-RA	Old	New
pdam_00022109-RA	Old	New	GPCR
pdam_00022152-RA	Old	New
pdam_00022234-RA	Old	New
pdam_00022235-RA	Old	New
pdam_00022241-RA	Old
pdam_00022246-RA	Old	New
pdam_00022316-RA	Old	New	GPCR
pdam_00022321-RA	Old	New	GPCR
pdam_00022323-RA	Old	New
pdam_00022371-RA	Old	New	GPCR
pdam_00022560-RA	Old	New
pdam_00022636-RA	Old
pdam_00022749-RA	Old	New
pdam_00022784-RA	Old	New	GPCR
pdam_00022798-RA		New	GPCR
pdam_00022799-RA		New	GPCR
pdam_00022934-RA	Old	New
pdam_00022994-RA	Old	New
pdam_00022997-RA		New
pdam_00023044-RA	Old	New	GPCR
pdam_00023075-RA	Old
pdam_00023157-RA	Old	New
pdam_00023218-RA	Old	New
pdam_00023241-RA	Old
pdam_00023301-RA	Old	New
pdam_00023339-RA	Old	New	GPCR
pdam_00023366-RA	Old
pdam_00023391-RA	Old
pdam_00023402-RA	Old	New
pdam_00023406-RA	Old
pdam_00023466-RA	Old
pdam_00023593-RA	Old	New
pdam_00023707-RA	Old	New
pdam_00023708-RA	Old	New
pdam_00023748-RA	Old	New
pdam_00023837-RA	Old	New
pdam_00023937-RA	Old	New
pdam_00023999-RA		New
pdam_00024130-RA	Old	New
pdam_00024292-RA		New
pdam_00024350-RA		New
pdam_00024494-RA		New
pdam_00024523-RA		New
pdam_00024814-RA		New
pdam_00024900-RA		New
pdam_00024948-RA	Old
pdam_00025270-RA	Old
pdam_00025280-RA	Old
pdam_00025434-RA	Old
