## Supplement S3 for "Transfer of Knowledge from Model Organisms to Evolutionarily Distant Non-Model Organisms: The Coral *Pocillopora damicornis* Membrane Signaling Receptome"

### Sheet: Sheet1
Uniprot_IDs
P11229
P08172
P20309
P08173
P08912
P30542
P29274
P29275
P0DMS8
P47900
P41231
P51582
Q15077
Q86VZ1
O00398
Q96G91
Q9H244
Q9BPV8
Q15391
Q9BXC1
Q15722
Q9NPC1
P35348
P35368
P25100
P08913
P18089
P18825
P08588
P07550
P13945
P30556
P50052
P35414
Q14330
Q8TDU6
P28336
P30550
P32247
P46663
P30411
P21554
P34972
Q16570
O00590
P25106
Q9NPB9
Q16581
P21730
Q9P296
P21462
P25090
P25089
P25024
P25025
P49682
P61073
P32302
O00574
P32246
P41597
P51677
P51679
P51681
P51684
P32248
P51685
P51686
P46092
O00421
P46094
P49238
P32238
P32239
Q9Y271
Q9NS75
Q13304
P21728
P21918
P14416
P35462
P21917
Q8TDS5
P25101
P24530
Q99527
O14842
O15552
O14843
P23945
P22888
P16473
P35367
P25021
Q9Y5N1
Q9H3N8
Q969F8
Q96P68
Q9BXA5
Q92633
Q9HBW0
Q9UBY5
Q99677
Q9H1C0
P21453
O95136
Q99500
O95977
Q9H228
P46095
P43657
Q8IYL9
Q8TDV5
Q99705
Q969V1
Q01718
Q01726
P41968
P32245
P33032
P48039
P49286
Q13585
Q9HB89
Q9GZQ4
P48145
P48146
Q9GZQ6
Q9Y5X5
Q6W5P4
P25929
P49146
P50391
Q15761
Q99463
P30989
O95665
Q9BXC0
Q8TDS4
P49019
Q9P1Q5
Q9Y585
Q8NGR6
Q15619
P34982
P47884
P58170
P30953
P47887
Q8WZA6
O43749
Q96R84
Q8NHA8
P47890
O60431
Q8NGS3
Q8NGS2
Q8NGS1
Q8NGR3
Q8NH94
Q8NH93
Q8NGR5
Q8NGR2
Q8NGR8
Q8NGA1
Q8NGS0
Q8NGR9
Q8NH06
Q15612
Q8NH92
Q8NGQ3
Q8NGT9
Q6IF42
O95047
Q96R48
Q96R45
Q8NGT7
Q96R47
A4D2G3
Q8NHA4
Q9H205
A6NM03
Q8NGZ0
Q8NG84
Q8NGE2
A6NND4
Q9GZK3
O76000
P58173
P59922
Q5JQS5
O95371
Q8N628
Q9H210
Q8NGH3
Q13607
O95006
Q8NGZ5
Q8NGZ4
Q5TZ20
Q9GZK4
O95918
Q8NGU4
Q9GZK6
O76002
O76001
Q8NGT1
Q8NH16
Q8NG85
Q8NG80
Q8NGY9
Q8N349
Q96R28
Q8NG83
Q96R27
A3KFT3
Q8NG81
Q9NQN1
O43869
Q6IF00
Q8NH03
Q8NH00
Q6IEZ7
Q8NHC8
P0C7T2
A6NH00
Q8NGZ9
Q8NH01
Q8NG77
Q8NH04
Q8NH02
Q8NG76
Q8NGX1
Q8NGX2
Q8NHB1
Q96R30
Q9Y3N9
Q7Z3T1
A6NFC9
Q8NHA6
Q8NGV0
Q8NG97
P47881
P47893
P47888
P47883
Q8NGN8
Q8NH83
P0C604
Q8NGL6
Q8NH70
Q6IF82
Q8NGF8
Q8NH37
Q8NGB2
Q8NH72
Q6IEV9
Q96R67
Q8NGP0
Q8NGM1
Q8NGL9
A6NMZ5
A6NHA9
Q15615
P58180
Q8NGN0
Q8NGJ1
Q8NGE8
Q8NGI6
Q8NGI4
P0C645
Q8NGC2
Q6IEY1
Q96R69
Q8NH21
Q8NGB9
Q8NGB8
Q8NGA8
O95013
Q8NGD4
Q8NGD2
Q96R72
Q8NGD3
Q8NH42
Q8NGD5
Q8NH41
Q8NGC6
Q8NH43
Q8NGD0
Q8NGB6
Q8NGD1
Q8N0Y3
Q8IXE1
Q8NGL7
P0C623
Q8NH05
Q8NGB4
Q8NH73
Q8NH49
Q8NGF9
Q8NGJ0
Q8NGI9
P0C628
Q9NZP5
Q8NH90
Q8NH89
P0C617
Q8NGI8
Q8NGF4
Q8NGP9
Q8N127
Q8NGC0
Q96R09
Q8NH48
Q96R08
Q8NGF7
A6NL26
Q8NGR4
Q8NGL4
Q8NGL3
Q8NGK9
Q8NGL1
O95221
P0C626
A6NKK0
Q8NGV7
Q8NGV6
A6NHG9
A6NDH6
Q13606
Q8NH18
Q8NHB7
Q8NHB8
A6NET4
A6NMS3
Q8NGL2
Q8NGL0
Q8NGP8
Q8NGP4
Q8NGP6
Q8NGP3
Q6IEU7
Q96RB7
Q8WZ92
Q8WZ94
Q8NH85
Q8NG75
Q8NGG2
Q8NGG3
Q9UGF6
Q8NH69
O95222
O95007
Q6IFH4
Q8NGW1
Q96RD1
Q9NZP2
Q9NZP0
Q8NGE1
A6NF89
A6NJZ3
A6NDL8
A6NIJ9
A6NCV1
A6NL08
A6NM76
Q8NGZ6
Q8NGC5
Q8NGY2
Q8NGY3
Q8NGW6
Q8NGM8
Q8NGY5
Q8NGY6
Q8NGX9
Q8NGQ2
Q8NH40
Q8NGN1
Q8N148
Q8NH79
Q8NGX8
Q8NGA2
Q15622
O76100
O14581
O76099
O60412
Q96RA2
Q8NG98
Q6IFN5
Q8NGA0
Q8NG99
Q8NG95
Q8NGG7
Q96RD0
Q8NGG8
Q96RC9
Q15620
Q8NGG6
Q8WZ84
Q9GZM6
Q8NGM9
Q15617
Q6IF36
Q8NG78
Q8NGG4
Q8N162
Q8N146
Q8N0Y5
Q8NGP2
Q8NGG1
Q8NGG0
Q8NGG5
Q8NH51
Q8NH50
Q8NH09
Q8NH10
P0C7N1
P0C7N5
Q8NGU1
Q8NGT5
Q8NGU2
Q8NH87
Q8NGQ1
P0C7N8
Q8NGQ6
Q8NGE7
Q8NGQ5
Q8NGE9
Q9H208
P58181
Q9H209
Q9H207
Q8NH74
Q8NGE5
Q8NH08
Q8NGE0
Q8NH19
Q96KK4
Q8NH80
Q8NGN7
Q8NGC3
Q8NGC4
Q8NGN3
Q8NH81
Q8NGN6
Q8NGN5
Q8NGN4
Q9Y4A9
O60403
O60404
Q8NGA5
Q8NGA6
P30954
Q5JRS4
P0C629
Q8NHC4
Q8NGY7
Q8NGX5
Q6IF99
Q8NGE3
Q8NGQ4
Q8NGX6
Q8NGN2
Q8NGX3
Q8NGI7
Q8NGF6
Q8NGY0
Q8NGY1
Q9GZK7
Q8NGC1
Q8NG94
Q8NH07
Q8NGC9
Q8NGC7
Q8NGC8
B2RN74
Q8NGX0
P58182
Q9UGF7
Q8NGR1
Q8NGS9
Q8NGS6
Q8NGS5
Q8NGS8
Q8NGS7
Q8NGT0
Q8NGV5
Q8NGS4
Q8NGZ3
Q8NG92
Q8NGT2
Q96R54
Q8NHC5
Q8NHC7
A6ND48
Q9UGF5
Q8NGZ2
Q8NHC6
Q8NGJ7
Q8NGJ6
Q8NH64
Q9Y5P1
Q9Y5P0
Q9H339
Q9H340
Q8NGF3
Q8TCB6
Q9H255
A6NGY5
Q8NH61
Q8NGK1
Q8NGK0
Q8NH63
Q9H343
Q9H344
Q9H342
Q8NGJ5
Q9H341
Q8NH59
Q8NGJ8
Q8NGJ9
Q9H2C8
Q9UKL2
A6NMU1
Q9H2C5
Q96RD2
Q8NGK2
Q8NGF0
Q9H346
Q8NGJ3
Q8NGJ4
Q8NGH9
Q8NH55
Q96RD3
Q6IFG1
Q8NGJ2
Q8NGK6
Q8NH67
Q8NH60
Q8NGK4
Q8NGK3
Q8NGH7
Q8NGH6
Q8NGK5
Q8NH53
Q8NGI0
Q8NGI2
Q8NH56
Q8NH57
Q8NGF1
Q6IF63
P0C646
Q8NGH5
Q8NH54
Q8NGH8
P0C7T3
Q8NGI3
Q8NGI1
Q8NH76
Q8NH95
P41143
P41145
P35372
P41146
P08100
P03999
P04001
P04000
Q9H1Y3
Q9UHM6
Q6U736
O14718
P47804
O43613
O43614
Q9GZP7
Q8NFZ6
Q9BXE9
Q7Z5H5
Q7Z5H4
Q8TDU5
P25105
Q8TCW9
Q8NFJ6
Q13258
P34995
P43116
P43115
P35408
P43088
P43119
P21731
P25116
P55085
O00254
Q96RI0
Q9NSD7
Q8TDU9
Q9HBX9
Q8WXD0
P30968
Q96P88
P34981
Q92847
O43193
P08908
P28222
P28221
P28566
P30939
P28223
P41595
P28335
Q13639
P47898
P50406
P34969
P30872
P30874
P32745
P31391
P35346
Q9UKP6
P25103
P21452
P29371
Q96RJ0
Q9P1P5
Q9P1P4
O14804
Q96RI8
Q969N4
Q96RI9
P37288
P47901
P30518
P30559
P47211
O43603
O60755
Q96P65
P49683
P04201
P35410
Q8TDS7
Q86SM8
Q96AM1
Q86SM5
Q96LB2
Q96LB1
Q96LB0
Q96LA9
Q99788
O60883
Q9BXB1
O75473
Q9HBX8
Q15743
P46091
P46089
P46093
P47775
P49685
Q15760
Q99678
Q99679
Q99680
O00155
Q8NDV2
Q9NS67
O00270
O75388
Q49SQ1
Q9UPC5
Q9HC97
O15354
O43194
O15529
Q9Y5Y3
Q9Y2T5
Q9Y2T6
Q9BZJ8
Q9BZJ7
Q9BZJ6
O95800
Q96P69
Q96P67
Q9NYM4
Q9NQS5
P60893
Q9BY21
Q9GZN0
Q96P66
Q9UNW8
Q8IZ08
Q6DWJ6
Q7Z602
Q7Z601
Q96CH1
Q8TDV2
Q86SP6
Q8NGU9
Q8TDV0
Q8TDT2
Q6NV75
Q9UJ42
Q8N6U8
Q16538
O14626
Q9NS66
Q14439
O15218
P32249
Q8NGA4
Q5NUL3
Q9Y5Y4
P30988
Q16602
P34998
Q13324
P48546
P47871
P43220
O95838
Q02643
Q03431
P49190
P41586
P47872
P32241
P41587
Q86SQ6
Q96PE1
Q8IWK6
O60241
O60242
Q6QNK2
Q7Z7M1
Q14246
Q9UHX3
Q9BY15
Q86SQ3
Q5T601
Q8IZF7
Q8IZF5
Q8IZF3
Q8IZF2
Q9Y653
Q8IZP9
Q86Y34
Q8IZF6
Q8IZF4
Q86SQ4
Q96K78
O14514
Q8WXG9
P48960
Q5UAW9
O94910
O95490
Q9HAR2
Q9HBW9
Q9NYQ6
Q9HCU4
Q9NYQ7
Q13255
Q14416
Q14832
Q14833
P41594
O15303
Q14831
O00222
P41180
Q9UBS5
O75899
Q7RTX1
Q8TE23
Q7RTX0
Q8NFJ5
Q9NZH0
Q9NQ84
Q9NZD1
Q5T6X5
Q8NFN8
Q5T848
Q6PRD1
Q9NYW7
Q9NYW6
Q9NYW5
Q9NYW4
Q9NYW3
Q9NYW2
Q9NYW1
Q9NYW0
Q9NYV9
Q9NYV8
Q9NYV7
P59542
P59543
P59541
P59538
P59533
P59534
P59535
P59536
Q7RTR8
P59537
P59539
P59540
P59544
P59551
Q9UP38
Q14332
Q9NPG1
Q9ULV1
Q13467
O60353
O75084
Q9H461
O00144
Q9ULW2
Q99835
P51810
