## Supplement S5 for "Transfer of Knowledge from Model Organisms to Evolutionarily Distant Non-Model Organisms: The Coral *Pocillopora damicornis* Membrane Signaling Receptome"

### Sheet: H. Sapiens
	G protein Alpha Chains
	Gene Name	Family	Uniprot	Length
	GNAS	gα s	P63092	394
	GNAL	gα s	P38405	381
	GNAI1	gα i/o	P63096	354
	GNAI2	gα i/o	P04899	355
	GNAI3	gα i/o	P08754	354
	GNAO	gα i/o	P09471	354
	GNAZ	gα i/o	P19086	355
	GNAT1	gα i/o	P11488	350
	GNAT2	gα i/o	P19087	354
	GNAT3	gα i/o	A8MTJ3	354
	GNAQ	gα q/11	P50148	359
	GNA11	gα q/11	P29992	359
	GNA14	gα q/11	O95837	355
	GNA15	gα q/11	P30679	374
	GNA12	gα 12/13	Q03113	381
	GNA13	gα 12/13	Q14344	377
	Beta Chains
	Gene Name		Uniprot	Length
	GNB1		P62873	340
	GNB2		P62879	340
	GNB3		P16520	340
	GNB4		Q9HAV0	340
	GNB5		O14775	395
	Gamma Chains
	Gene Name		Uniprot	Length
	GNGT1		P63211	74
	GNGT2		O14610	69
	GNG2		P59768	71
	GNG3		P63215	75
	GNG4		P50150	75
	GNG5		P63218	68
	GNG7		O60262	68
	GNG8		Q9UK08	70
	GNG10		P50151	68
	GNG11		P61952	73
	GNG12		Q9UBI6	72
	GNG13		Q9P2W3	67

### Sheet: P. Damicornis
	G protein Alpha Chains
	Gene Name	Length	Network Evidence	Mutagenesis Evidence
	pdam_00000018-RA	248
	pdam_00000316-RA	213
	pdam_00000372-RA	198
	pdam_00000553-RA	193
	pdam_00000555-RA	608
	pdam_00000607-RA	204
	pdam_00000892-RA	621
	pdam_00001307-RA	208
	pdam_00002702-RA	218
	pdam_00002830-RA	255
	pdam_00003093-RA	249
	pdam_00003695-RA	253
	pdam_00003941-RA	176
	pdam_00004004-RA	459
	pdam_00004535-RA	186
	pdam_00004645-RA	260
	pdam_00004810-RA	211
	pdam_00004811-RA	223
	pdam_00004895-RA	486
	pdam_00004930-RA	198
	pdam_00005195-RA	253
	pdam_00005385-RA	202
	pdam_00005662-RA	392
	pdam_00005701-RA	395
	pdam_00006144-RA	221
	pdam_00006266-RA	223
	pdam_00006267-RA	425
	pdam_00006273-RA	257
	pdam_00006274-RA	245
	pdam_00006282-RA	217
	pdam_00006537-RA	210
	pdam_00006618-RA	218
	pdam_00006645-RA	197
	pdam_00006975-RA	256
	pdam_00007710-RA	354	Yes
	pdam_00008072-RA	210
	pdam_00008367-RA	596
	pdam_00008732-RA	348
	pdam_00008951-RA	304
	pdam_00008952-RA	198
	pdam_00008977-RA	305
	pdam_00009047-RA	211
	pdam_00009117-RA	217
	pdam_00009118-RA	242
	pdam_00009942-RA	234
	pdam_00010082-RA	212
	pdam_00010136-RA	221
	pdam_00010142-RA	489
	pdam_00010552-RA	488
	pdam_00010612-RA	185
	pdam_00010618-RA	232
	pdam_00010848-RA	209
	pdam_00011071-RA	365	Yes	Yes
	pdam_00011164-RA	243
	pdam_00011229-RA	191
	pdam_00011284-RA	212
	pdam_00011438-RA	230
	pdam_00011840-RA	358	Yes
	pdam_00011944-RA	205
	pdam_00011965-RA	210
	pdam_00012601-RA	196
	pdam_00012672-RA	178
	pdam_00012706-RA	325
	pdam_00012935-RA	185
	pdam_00012973-RA	1089
	pdam_00013286-RA	201
	pdam_00013952-RA	211
	pdam_00014118-RA	412
	pdam_00014456-RA	307	Yes	Yes
	pdam_00014593-RA	173
	pdam_00014616-RA	216
	pdam_00014693-RA	157
	pdam_00015181-RA	183
	pdam_00015232-RA	230
	pdam_00015320-RA	193
	pdam_00016060-RA	703
	pdam_00016061-RA	198
	pdam_00016062-RA	191
	pdam_00016063-RA	196
	pdam_00016414-RA	209
	pdam_00016539-RA	339
	pdam_00016540-RA	524
	pdam_00016768-RA	266
	pdam_00016980-RA	222
	pdam_00017293-RA	189
	pdam_00017500-RA	223
	pdam_00017707-RA	181
	pdam_00017900-RA	353	Yes
	pdam_00017950-RA	269
	pdam_00017952-RA	629
	pdam_00017953-RA	641
	pdam_00018065-RA	237
	pdam_00018162-RA	158
	pdam_00018264-RA	227
	pdam_00018852-RA	219
	pdam_00018907-RA	207
	pdam_00019030-RA	648
	pdam_00019520-RA	194
	pdam_00019826-RA	205
	pdam_00020066-RA	184
	pdam_00020218-RA	184
	pdam_00020339-RA	113
	pdam_00020340-RA	220
	pdam_00020455-RA	183
	pdam_00020553-RA	191
	pdam_00020554-RA	191
	pdam_00020924-RA	204
	pdam_00020925-RA	202
	pdam_00020926-RA	225
	pdam_00020927-RA	210
	pdam_00021104-RA	210
	pdam_00021754-RA	249
	pdam_00021895-RA	182
	pdam_00022043-RA	638
	pdam_00022832-RA	216
	pdam_00023154-RA	205
	pdam_00023209-RA	287
	pdam_00023827-RA	225
	pdam_00023832-RA	494
	pdam_00023833-RA	1035
	pdam_00023984-RA	269	Yes
	pdam_00023986-RA	144
	pdam_00024852-RA	276
	pdam_00024938-RA	242
	Beta Chains
	Gene Name	Length	Network Evidence	Mutagenesis Evidence
	pdam_00000168-RA	351	Yes
	pdam_00000324-RA	508
	pdam_00000558-RA	957
	pdam_00000560-RA	1244
	pdam_00000590-RA	380
	pdam_00000640-RA	2440
	pdam_00000666-RA	469
	pdam_00000835-RA	837
	pdam_00000964-RA	558
	pdam_00000965-RA	576
	pdam_00001091-RA	513
	pdam_00001220-RA	908
	pdam_00001276-RA	457
	pdam_00001540-RA	380
	pdam_00001589-RA	765
	pdam_00001664-RA	528
	pdam_00001695-RA	416
	pdam_00001762-RA	291
	pdam_00001772-RA	2360
	pdam_00001951-RA	702
	pdam_00002020-RA	550
	pdam_00002029-RA	271
	pdam_00002032-RA	794
	pdam_00002056-RA	1758
	pdam_00002083-RA	1114
	pdam_00002260-RA	421
	pdam_00002310-RA	830
	pdam_00002315-RA	436
	pdam_00002858-RA	1292
	pdam_00002962-RA	1434
	pdam_00003007-RA	1338
	pdam_00003025-RA	596
	pdam_00003063-RA	441
	pdam_00003082-RA	962
	pdam_00003354-RA	825
	pdam_00003445-RA	686
	pdam_00003460-RA	388
	pdam_00003911-RA	921
	pdam_00003947-RA	330
	pdam_00004021-RA	429
	pdam_00004074-RA	321
	pdam_00004175-RA	956
	pdam_00004236-RA	392
	pdam_00004282-RA	1693
	pdam_00004373-RA	537
	pdam_00004549-RA	1220
	pdam_00004679-RA	388
	pdam_00004809-RA	368
	pdam_00004997-RA	1264
	pdam_00005202-RA	855
	pdam_00005226-RA	1354
	pdam_00005324-RA	452
	pdam_00005375-RA	357
	pdam_00005379-RA	691
	pdam_00005427-RA	1115
	pdam_00005506-RA	843
	pdam_00005523-RA	557
	pdam_00005859-RA	1196
	pdam_00005880-RA	524
	pdam_00006041-RA	613
	pdam_00006204-RA	1555
	pdam_00006257-RA	820
	pdam_00006432-RA	287
	pdam_00006463-RA	341
	pdam_00006475-RA	505
	pdam_00006588-RA	480
	pdam_00006597-RA	459
	pdam_00006608-RA	1277
	pdam_00006640-RA	325
	pdam_00006682-RA	537
	pdam_00006717-RA	1085
	pdam_00006726-RA	243
	pdam_00007009-RA	670
	pdam_00007237-RA	462
	pdam_00007709-RA	965
	pdam_00007730-RA	681
	pdam_00007776-RA	1971
	pdam_00007833-RA	316
	pdam_00007891-RA	283
	pdam_00008046-RA	375
	pdam_00008124-RA	409	Yes
	pdam_00008125-RA	911
	pdam_00008561-RA	1064
	pdam_00008865-RA	364
	pdam_00008926-RA	374
	pdam_00008987-RA	310
	pdam_00009086-RA	729
	pdam_00009275-RA	495
	pdam_00009286-RA	466
	pdam_00009334-RA	646
	pdam_00009437-RA	433
	pdam_00009670-RA	1376
	pdam_00009839-RA	766
	pdam_00010041-RA	448
	pdam_00010384-RA	510
	pdam_00010463-RA	404
	pdam_00010672-RA	327
	pdam_00010708-RA	846
	pdam_00010827-RA	1676
	pdam_00010859-RA	772
	pdam_00010899-RA	549
	pdam_00010925-RA	338	Yes
	pdam_00011052-RA	953
	pdam_00011140-RA	482
	pdam_00011275-RA	966
	pdam_00011626-RA	398
	pdam_00011709-RA	804
	pdam_00011832-RA	653
	pdam_00011863-RA	599
	pdam_00012042-RA	536
	pdam_00012080-RA	658
	pdam_00012089-RA	337
	pdam_00012212-RA	314
	pdam_00012479-RA	375
	pdam_00012589-RA	893
	pdam_00012713-RA	272
	pdam_00013069-RA	938
	pdam_00013132-RA	355
	pdam_00013305-RA	929
	pdam_00013333-RA	1328
	pdam_00013429-RA	547
	pdam_00013451-RA	786
	pdam_00013566-RA	614
	pdam_00013746-RA	524
	pdam_00013821-RA	655
	pdam_00013884-RA	1673
	pdam_00013943-RA	444
	pdam_00014331-RA	324	Yes
	pdam_00014349-RA	1568
	pdam_00014447-RA	524
	pdam_00014484-RA	472
	pdam_00014542-RA	580
	pdam_00014586-RA	339	Yes
	pdam_00014611-RA	399
	pdam_00014617-RA	426
	pdam_00014803-RA	853
	pdam_00014812-RA	594
	pdam_00014824-RA	533
	pdam_00014923-RA	529
	pdam_00015032-RA	1240
	pdam_00015319-RA	977
	pdam_00015394-RA	920
	pdam_00015547-RA	458
	pdam_00015803-RA	2132
	pdam_00015998-RA	358
	pdam_00016009-RA	525
	pdam_00016174-RA	2123
	pdam_00016195-RA	515
	pdam_00016369-RA	771
	pdam_00016559-RA	706
	pdam_00016677-RA	385
	pdam_00016809-RA	381
	pdam_00016833-RA	259
	pdam_00017032-RA	424
	pdam_00017036-RA	1151
	pdam_00017148-RA	333
	pdam_00017528-RA	737
	pdam_00017739-RA	483
	pdam_00017841-RA	467
	pdam_00017891-RA	711
	pdam_00017914-RA	628
	pdam_00018130-RA	379
	pdam_00018199-RA	1591
	pdam_00018203-RA	1713
	pdam_00018252-RA	461
	pdam_00018431-RA	981
	pdam_00018503-RA	323
	pdam_00018505-RA	363
	pdam_00018534-RA	464
	pdam_00018555-RA	675
	pdam_00018581-RA	1017
	pdam_00018618-RA	440
	pdam_00018642-RA	315
	pdam_00018643-RA	1225
	pdam_00018697-RA	1287
	pdam_00019785-RA	394
	pdam_00019945-RA	317
	pdam_00020029-RA	528
	pdam_00020050-RA	480
	pdam_00020063-RA	1192
	pdam_00020067-RA	1063
	pdam_00020103-RA	386
	pdam_00020117-RA	306
	pdam_00020201-RA	457
	pdam_00020253-RA	507
	pdam_00020268-RA	340
	pdam_00020375-RA	576
	pdam_00020596-RA	863
	pdam_00020601-RA	732
	pdam_00020892-RA	437	Yes
	pdam_00021284-RA	349
	pdam_00021468-RA	2824
	pdam_00021580-RA	1423
	pdam_00021716-RA	300
	pdam_00022010-RA	847
	pdam_00022450-RA	641
	pdam_00022853-RA	781
	pdam_00023194-RA	1073
	pdam_00023261-RA	501	Yes
	pdam_00023359-RA	160
	pdam_00023361-RA	4555
	pdam_00023375-RA	256	Yes
	pdam_00023431-RA	672
	pdam_00023966-RA	695
	pdam_00024122-RA	1643
	pdam_00024289-RA	321	Yes
	pdam_00024411-RA	1175
	Gamma Chains
	Gene Name	Length	Network Evidence	Mutagenesis Evidence
	pdam_00000526-RA	64	Yes
	pdam_00003788-RA	98
	pdam_00011777-RA	435
	pdam_00016580-RA	157
	pdam_00016581-RA	66
