## Supplement S7 for "Transfer of Knowledge from Model Organisms to Evolutionarily Distant Non-Model Organisms: The Coral *Pocillopora damicornis* Membrane Signaling Receptome"

### Sheet: Master Sheet
Human TLRs	pdam vs humans	Zebrafish	pdam vs zebrafish		pdam vs zebrafish	Xenopus laevis	pdam vs Xenopus laevis	Chicken	pdam vs Chicken	Chicken	pdam vs Chicken	Drosophilla	pdam vs drosophilla
TLR1	pdam_00022934-RA	TLR1	pdam_00022934-RA			TLR1	pdam_00022934-RA	TLR1	pdam_00022934-RA			TLR1
	pdam_00022930-RA		pdam_00022930-RA				pdam_00022930-RA		pdam_00022930-RA
	pdam_00011599-RA		pdam_00011599-RA				pdam_00011599-RA		pdam_00011599-RA
	pdam_00015883-RA		?				?		?
	?		pdam_00009200-RA				pdam_00009200-RA		pdam_00009200-RA
	pdam_00011734-RA		?				?		?
TLR2	pdam_00022934-RA	TLR2	pdam_00022934-RA			TLR2	pdam_00022934-RA	TLR2type1	pdam_00022934-RA	TLR2type2	pdam_00022934-RA	TLR2
	pdam_00011599-RA		pdam_00011599-RA				pdam_00011599-RA		pdam_00011599-RA		pdam_00011599-RA
	pdam_00022930-RA		pdam_00022930-RA				pdam_00022930-RA		pdam_00022930-RA		pdam_00022930-RA
	?		?				?		?		?
	pdam_00009200-RA		pdam_00009200-RA				pdam_00009200-RA		pdam_00009200-RA		pdam_00009200-RA
TLR3	pdam_00011599-RA	TLR3	pdam_00011599-RA			TLR3	pdam_00011599-RA	TLR3	pdam_00011599-RA			TLR3
	pdam_00017966-RA		pdam_00017966-RA				pdam_00017966-RA		pdam_00017966-RA
	pdam_00009200-RA		pdam_00009200-RA				pdam_00009200-RA		pdam_00009200-RA
	pdam_00014109-RA		pdam_00014109-RA				pdam_00014109-RA		pdam_00014109-RA
TLR4	pdam_00011599-RA	TLR4a	pdam_00011599-RA	TLR4b	pdam_00011599-RA	TLR4	?	TLR4	pdam_00011599-RA			TLR4
	pdam_00009200-RA		pdam_00009200-RA		pdam_00009200-RA		?		pdam_00009200-RA
	pdam_00022930-RA		pdam_00022930-RA		pdam_00022930-RA		?		pdam_00022930-RA
	pdam_00022934-RA		pdam_00022934-RA		pdam_00022934-RA		?		pdam_00022934-RA
	?		?		?		pdam_00009057-RA		?
TLR5	pdam_00011599-RA	TLR5a	pdam_00011599-RA	TLR5b	pdam_00011599-RA	TLR5	pdam_00011599-RA	TLR5	pdam_00011599-RA			Tlr5
	pdam_00009200-RA		pdam_00009200-RA		pdam_00009200-RA		pdam_00009200-RA		pdam_00009200-RA
	?		pdam_00022934-RA		pdam_00022934-RA		?		?
	?		pdam_00022930-RA		pdam_00022930-RA		?		?
TLR6	pdam_00022934-RA	TLR6				TLR6	pdam_00022934-RA	TLR6				TLR6
	pdam_00022930-RA						pdam_00022930-RA
	pdam_00015883-RA						?
	pdam_00011734-RA						?
	pdam_00011599-RA						pdam_00011599-RA
							pdam_00009200-RA
TLR7	pdam_00017966-RA	TLR7				TLR7	pdam_00017966-RA	TLR7	pdam_00017966-RA			TLR7
	pdam_00011599-RA						pdam_00011599-RA		pdam_00011599-RA
	pdam_00009200-RA						pdam_00009200-RA		pdam_00009200-RA
	pdam_00014109-RA						pdam_00014109-RA		pdam_00014109-RA
	pdam_00013021-RA						pdam_00013021-RA		pdam_00013021-RA
	pdam_00015877-RA						?		pdam_00015877-RA
	?						?		pdam_00022934-RA
	?						?		pdam_00022930-RA
TLR8	pdam_00011599-RA	TLR8a	pdam_00011599-RA	TLR8b	pdam_00011599-RA	TLR8	pdam_00011599-RA	TLR8				TLR8
	pdam_00017966-RA		pdam_00017966-RA		pdam_00017966-RA		pdam_00017966-RA
	pdam_00009200-RA		pdam_00009200-RA		pdam_00009200-RA		pdam_00009200-RA
	pdam_00014109-RA		pdam_00014109-RA		pdam_00014109-RA		pdam_00014109-RA
	pdam_00013021-RA		pdam_00013021-RA		pdam_00013021-RA		pdam_00013021-RA
	pdam_00021819-RA		pdam_00021819-RA		pdam_00021819-RA		?
	pdam_00000737-RA		?		pdam_00000737-RA		?
TLR9	?		?		pdam_00022934-RA		?
	pdam_00017966-RA	TLR9	pdam_00017966-RA			TLR9	?	TLR9				TLR9
	pdam_00014109-RA		pdam_00014109-RA				?
	pdam_00011599-RA		pdam_00011599-RA				pdam_00011599-RA
	pdam_00013021-RA		?
	pdam_00009200-RA		?				pdam_00009200-RA
TLR10	pdam_00021819-RA		?
	pdam_00022934-RA	TLR10				TLR10	pdam_00022934-RA	TLR10
	pdam_00022930-RA						pdam_00022930-RA
	pdam_00011599-RA						?
TLR12		TLR12				TLR12		TLR12
TLR13		TLR13				TLR13		TLR13
TLR15	?	TLR15				TLR15		TLR15	pdam_00011599-RA
									pdam_00022934-RA
									pdam_00022930-RA
									pdam_00009200-RA
TLR18		TLR18	pdam_00022934-RA				pdam_00022934-RA	TLR18
			pdam_00022930-RA				?
			pdam_00011599-RA				pdam_00011599-RA
							pdam_00009200-RA
TLR21		TLR21	pdam_00011599-RA					TLR21	pdam_00011599-RA
			pdam_00009200-RA						pdam_00009200-RA
			pdam_00022934-RA						pdam_00022934-RA
			pdam_00017966-RA						?
			pdam_00022930-RA						pdam_00022930-RA
			pdam_00014109-RA						?
TLR22		TLR22	pdam_00011599-RA				pdam_00011599-RA	TLR22
			pdam_00009200-RA				pdam_00009200-RA
			pdam_00022934-RA				pdam_00022934-RA
			pdam_00022930-RA				pdam_00022930-RA
			pdam_00017966-RA				pdam_00017966-RA
			pdam_00014109-RA				pdam_00014109-RA
			?				pdam_00013021-RA

### Sheet: Frog
TLR1	TLR2	TLR3	TLR4	TLR5	TLR6	TLR7	TLR8	TLR9	TLR10	TLR18	TLR22
pdam_00022934-RA	pdam_00022934-RA				pdam_00022934-RA				pdam_00022934-RA	pdam_00022934-RA	pdam_00022934-RA
pdam_00022930-RA	pdam_00022930-RA				pdam_00022930-RA				pdam_00022930-RA		pdam_00022930-RA
pdam_00011599-RA	pdam_00011599-RA	pdam_00011599-RA		pdam_00011599-RA	pdam_00011599-RA	pdam_00011599-RA	pdam_00011599-RA	pdam_00011599-RA		pdam_00011599-RA	pdam_00011599-RA
pdam_00009200-RA	pdam_00009200-RA	pdam_00009200-RA		pdam_00009200-RA	pdam_00009200-RA	pdam_00009200-RA	pdam_00009200-RA	pdam_00009200-RA		pdam_00009200-RA	pdam_00009200-RA
		pdam_00017966-RA				pdam_00017966-RA	pdam_00017966-RA				pdam_00017966-RA
		pdam_00014109-RA				pdam_00014109-RA	pdam_00014109-RA				pdam_00014109-RA
			pdam_00009057-RA								pdam_00013021-RA
						pdam_00013021-RA	pdam_00013021-RA

### Sheet: Human
S.No.	TLR1	TLR2	TLR3	TLR4	TLR5	TLR6	TLR7	TLR8	TLR9	TLR10
1	pdam_00022934-RA	pdam_00022934-RA		pdam_00022934-RA		pdam_00022934-RA				pdam_00022934-RA
2	pdam_00022930-RA	pdam_00022930-RA		pdam_00022930-RA		pdam_00022930-RA				pdam_00022930-RA
3	pdam_00011599-RA	pdam_00011599-RA	pdam_00011599-RA	pdam_00011599-RA	pdam_00011599-RA	pdam_00011599-RA	pdam_00011599-RA	pdam_00011599-RA	pdam_00011599-RA	pdam_00011599-RA
4	pdam_00015883-RA					pdam_00015883-RA
5	pdam_00011734-RA					pdam_00011734-RA
6		pdam_00009200-RA	pdam_00009200-RA	pdam_00009200-RA	pdam_00009200-RA		pdam_00009200-RA	pdam_00009200-RA	pdam_00009200-RA
7			pdam_00014109-RA				pdam_00014109-RA	pdam_00014109-RA	pdam_00014109-RA
8			pdam_00017966-RA				pdam_00017966-RA	pdam_00017966-RA	pdam_00013021-RA
9							pdam_00013021-RA	pdam_00013021-RA
10							pdam_00015877-RA
11								pdam_00021819-RA	pdam_00021819-RA
12								pdam_00000737-RA

### Sheet: Zebrafish
S.No.	TLR1	TLR2	TLR3	TLR4a	TLR4b	TLR5a	TLR5b	TLR8a	TLR8b	TLR9	TLR18	TLR19	TLR20	TLR21
1	pdam_00022934-RA	pdam_00022934-RA		pdam_00022934-RA	pdam_00022934-RA	pdam_00022934-RA	pdam_00022934-RA		pdam_00022934-RA		pdam_00022934-RA	No 100% prob match	No 100% prob match	pdam_00011599-RA
2	pdam_00022930-RA	pdam_00022930-RA		pdam_00022930-RA	pdam_00022930-RA	pdam_00022930-RA	pdam_00022930-RA				pdam_00022930-RA			pdam_00022930-RA
3	pdam_00011599-RA	pdam_00011599-RA	pdam_00011599-RA	pdam_00011599-RA	pdam_00011599-RA	pdam_00011599-RA	pdam_00011599-RA	pdam_00011599-RA	pdam_00011599-RA	pdam_00011599-RA	pdam_00011599-RA			pdam_00022934-RA
6	pdam_00009200-RA	pdam_00009200-RA	pdam_00009200-RA	pdam_00009200-RA	pdam_00009200-RA	pdam_00009200-RA	pdam_00009200-RA	pdam_00009200-RA	pdam_00009200-RA					pdam_00009200-RA
7			pdam_00014109-RA					pdam_00014109-RA	pdam_00014109-RA	pdam_00014109-RA				pdam_00014109-RA
8			pdam_00017966-RA					pdam_00017966-RA	pdam_00017966-RA	pdam_00017966-RA				pdam_00017966-RA
9								pdam_00013021-RA	pdam_00013021-RA
11								pdam_00021819-RA	pdam_00021819-RA
12									pdam_00000737-RA

### Sheet: Chicken
S.No.	TLR1	TLR2type1	TLR2type2	TLR3	TLR4	TLR5a	TLR7	TLR15	TLR21
1	pdam_00022934-RA	pdam_00022934-RA	pdam_00022934-RA		pdam_00022934-RA		pdam_00022934-RA	pdam_00022934-RA	pdam_00011599-RA
2	pdam_00022930-RA	pdam_00022930-RA	pdam_00022930-RA		pdam_00022930-RA		pdam_00022930-RA	pdam_00022930-RA	pdam_00022930-RA
3	pdam_00011599-RA	pdam_00011599-RA	pdam_00011599-RA	pdam_00011599-RA	pdam_00011599-RA	pdam_00011599-RA	pdam_00011599-RA	pdam_00011599-RA	pdam_00022934-RA
6	pdam_00009200-RA	pdam_00009200-RA	pdam_00009200-RA	pdam_00009200-RA	pdam_00009200-RA	pdam_00009200-RA	pdam_00009200-RA	pdam_00009200-RA	pdam_00009200-RA
7				pdam_00014109-RA			pdam_00014109-RA
8				pdam_00017966-RA			pdam_00017966-RA
9							pdam_00013021-RA
11							pdam_00015877-RA

### Sheet: Drosophila
S.No.	TLR1	TLR2	TLR3	TLR4	TLR5	TLR6	TLR7	TLR8	TLR9
1	pdam_00022934-RA	pdam_00022934-RA	pdam_00022934-RA	pdam_00022934-RA	pdam_00022934-RA	pdam_00022934-RA	pdam_00022934-RA	pdam_00022934-RA	pdam_00022934-RA
2	pdam_00022930-RA	pdam_00022930-RA	pdam_00022930-RA	pdam_00022930-RA	pdam_00022930-RA	pdam_00022930-RA	pdam_00022930-RA	pdam_00022930-RA	pdam_00022930-RA
3	pdam_00011599-RA	pdam_00011599-RA			pdam_00011599-RA	pdam_00011599-RA	pdam_00011599-RA	pdam_00011599-RA	pdam_00011599-RA
6	pdam_00009200-RA	pdam_00009200-RA	pdam_00009200-RA	pdam_00009200-RA	pdam_00009200-RA	pdam_00009200-RA	pdam_00009200-RA	pdam_00009200-RA	pdam_00009200-RA
7		pdam_00014109-RA				pdam_00014109-RA	pdam_00014109-RA	pdam_00014109-RA
8		pdam_00017966-RA				pdam_00017966-RA	pdam_00017966-RA	pdam_00017966-RA
9		pdam_00013021-RA				pdam_00013021-RA	pdam_00013021-RA	pdam_00013021-RA
11		pdam_00021819-RA				pdam_00021819-RA
12		pdam_00000737-RA

### Sheet: Final slected Pdam
pdam_00022934-RA	487
pdam_00022930-RA	430
pdam_00011599-RA	949
pdam_00015883-RA	234
pdam_00011734-RA	359
pdam_00009200-RA	871
pdam_00014109-RA	2762
pdam_00017966-RA	2863
pdam_00013021-RA	896
pdam_00021819-RA	769
pdam_00000737-RA	794
pdam_00015877-RA	462
